# Soil microbial community response to corrinoids is shaped by a natural reservoir of vitamin B_12_

**DOI:** 10.1101/2024.02.12.580003

**Authors:** Zachary F. Hallberg, Alexa M. Nicolas, Zoila I. Alvarez-Aponte, Kenny C. Mok, Ella T. Sieradzki, Jennifer Pett-Ridge, Jillian F. Banfield, Hans K. Carlson, Mary K. Firestone, Michiko E. Taga

**Affiliations:** Department of Plant & Microbial Biology, University of California, Berkeley, Berkeley, CA, 94720 USA; Environmental Science, Policy and Management, University of California, Berkeley, Berkeley, CA, 94720 USA; Lawrence Livermore National Laboratory, Livermore, CA, 94550 USA; Innovative Genomics Institute, Berkeley, CA, 94720 USA; Lawrence Berkeley National Laboratory, Berkeley, CA, 94720 USA; Earth and Planetary Science, University of California, Berkeley, Berkeley, CA, 94720 USA

**Keywords:** corrinoids, cobalamin, vitamin B12, microbiome, soil, enrichments, bacteria, archaea, cofactor

## Abstract

Soil microbial communities perform critical ecosystem services through the collective metabolic activities of numerous individual organisms. Most microbes use corrinoids, a structurally diverse family of cofactors related to vitamin B_12_. Corrinoid structure influences the growth of individual microbes, yet how these growth responses scale to the community level remains unknown. Analysis of metagenome-assembled genomes suggests corrinoids are supplied to the community by members of the archaeal and bacterial phyla *Thermoproteota*, *Actinobacteria*, and *Proteobacteria*. Corrinoids were found largely adhered to the soil matrix in a grassland soil, at levels exceeding those required by cultured bacteria. Enrichment cultures and soil microcosms seeded with different corrinoids showed distinct shifts in bacterial community composition, supporting the hypothesis that corrinoid structure can shape communities. Environmental context influenced both community and taxon-specific responses to specific corrinoids. These results implicate corrinoids as key determinants of soil microbiome structure and suggest that environmental micronutrient reservoirs promote community stability.
