## Supplementary Table 2 - Media Recipes for "Soil microbial community response to corrinoids is shaped by a natural reservoir of vitamin B_12_"

### Sheet: M9 Medium
Table 1
M9 Minimal Medium, Modified - for use in Enrichments
Stock Solution 1 - 10×M9 Salts	Amt (g) per Liter, 10×	Concentration (10×)	Concentration (1×)
Sodium phosphate, dibasic (Na2HPO4)	60	420	42 mM
Potassium phosphate, mono basic (KH2PO4)	30	220	22 mM
Sodium chloride (NaCl)	5	86	8.6 mM
Ammonium chloride (NH4Cl)	10	187	18.7 mM
pH to 7.4.
Bring to 1 L with sterile ddH2O
Sterilize with autoclave
Stock Solution 2 - CaCl2, 0.5 M	Amt (g) per 100 mL, 0.5 M	Concentration (M)	Concentration (1×M9)
Calcium chloride dehydrate (CaCl2·2H2O)	7.35	0.5	100 µM
Sterilize with autoclave
Stock Solution 3 - MgSO4, 1 M)	Amt (g) per XYZ, 1 M	Concentration (M)	Concentration (1×M9)
Magnesium sulfate heptahydrate (MgSO4·7H2O)	24.6	1	2 mM
Sterilize with autoclave
Stock Solution 4 - BG-11 Trace Elements (1000×)		Concentration (mM)	Concentration, final (1×M9) (µM)
Boric acid (H3BO3)	2.86 g	46	46
Manganese chloride tetrahydrate (MnCl2·4H2O)	1.81 g	9	9
Zinc sulfate heptahydrate (ZnSO4·7H2O)	0.222 g	0.77	0.77
Sodium molybdate, dihydrate (Na2MoO4·2H2O	0.39 g	1.6	1.6
Copper (II) sulfate, pentahydrate (CuSO4·5H2O)	0.079 g	0.3	0.3
Cobalt (II) Nitrate, hexahydrate (Co(NO3)2·6H2O)	0.0494 g	0.17	0.17
1×M9 Medium, Modified
Medium Solution A
To 500 mL sterile ddH2O, add:			Final Concentration (1x M9)
CaCl2 (0.5 M)	200 µL		100 µM
MgSO4 (1 M)	2 mL		2 mM
N-acetylglucosamine	250 mg		1.13 mM
Sodium pyruvate	300 mg		2.7 mM
BG-11 Trace Elements (1000×)	1 mL
Medium Solution B
To a separate beaker with 300 mL sterile ddH2O, add:*
10×M9 Salts, pH 7.4	100 mL		See above for concentrations.
Combine Medium Solutions A and B, slowly, while stirring. Bring to 1 L with sterile ddH2O. Sterilize by filtration with a 0.2 µm PES filter.

### Sheet: M9-glycerol (0.4%) Medium
Table 1
M9 Minimal Medium - 0.4% glycerol
1×M9 Medium, Modified
Medium Solution A
To 500 mL sterile ddH2O, add:			Final Concentration (1x M9)
CaCl2 (0.5 M)	200 µL		100 µM
MgSO4 (1 M)	2 mL		2 mM
Glycerol (50% w/v)	8 mL		43.4 mM
Medium Solution B
To a separate beaker with 300 mL sterile ddH2O, add:*
10×M9 Salts, pH 7.4	100 mL		See above for concentrations.
Combine both solutions, slowly. Bring to 1 L. Sterilize by filtration with a 0.2 µm PES filter.

### Sheet: R2 Medium
Table 1
R2 Medium, modified
To 500 mL sterile ddH2O, add:	Amt per Liter	Concentration (1×)
Sodium chloride (NaCl)	4.5 g	77 mM
Proteose peptone	50 mg	N/A
Soluble starch	50 mg	146 µM
N-acetylglucosamine	50 mg	226 µM
Yeast extract	50 mg	N/A
Casein hydrolase	50 mg	N/A
Sodium pyruvate	300 mg	2.7 mM
Magnesium sulfate heptahydrate (MgSO4·7H2O)	49 mg	199 µM
Potassium phosphate, dibasic (K2HPO4)	300 mg	1.7 mM
BG-11 trace elements (1000×)	1 mL	See M9 Medium tab
pH to 7.0
Bring to 1 L with sterile ddH2O. Sterilize by filtration with a 0.2 µm PES filter.
